# Transcriptomic stress responses in *Vaccinium* spp. F1 hybrids: Implications for temperature-resilient cranberry breeding using a crop wild relative

**DOI:** 10.1101/2025.07.08.662648

**Authors:** Audrey Dickinson, Jackson Kubal, Nicholas Allsing, Emily Murray, Todd P. Michael, James J. Polashock

**Affiliations:** Department of Science and Conservation, San Diego Botanic Garden, 300 Quail Gardens Dr, Encinitas, CA, 92024-2707, USA; Plant Molecular and Cellular Biology, Salk Institute for Biological Sciences, La Jolla, California 92037, USA; Center for Marine Biotechnology and Biomedicine, University of California, San Diego, La Jolla, CA, 92093, USA; Department of Cell and Developmental Biology, School of Biological Sciences, University of California, San Diego, La Jolla, CA, 92093, USA; USDA, Agricultural Research Service, Genetic Improvement of Fruits and Vegetables Lab, 125A Lake Oswego Rd., Chatsworth, New Jersey 08019, USA

**Keywords:** abiotic stress, crop wild relatives (CWR), interspecific hybridization, temperature stress, transcriptomics, *Vaccinium macrocarpon* (American cranberry), *Vaccinium oxycoccos* (small cranberry)

## Abstract

Cranberry (*Vaccinium macrocarpon*) is an important North American fruit crop with vulnerability to temperature extremes and a relatively recent domestication history. Hybridization with a cold-adapted crop wild relative (CWR), *V. oxycoccos*, offers a strategy for improving temperature stress tolerance.
We conducted RNA sequencing (RNA-seq) on *V. macrocarpon* and F1 hybrids between *V. macrocarpon* and *V. oxycoccos* subjected to acute heat and cold stress, capturing early transcriptional responses up to 30 minutes (heat) and 95 minutes (cold) after treatment onset. We then evaluated differences in responses across genotypes and stress conditions.
Differential expression analysis and functional profiling revealed cold-induced differences in pathways related to photosynthesis, ribosomes, defense, and hormone signaling. No subgenome-specific functional specialization was observed. Two F1 hybrids exhibited suggestive cold resilience, with expression changes elevated at 60 minutes but declining by 95 minutes. Hybrids also displayed substantial regulatory variation under stress and transgressive downregulation of photosynthesis genes under ambient conditions.
These findings suggest that *V. oxycoccos* introgression could be utilized in breeding cold-tolerant cranberry cultivars. Variation observed between F1 hybrids reflects the diversity introduced through CWR germplasm and provides opportunities for selection. Conservation of *V. oxycoccos* and other CWRs remains critical for future crop improvement.

**Plain Language Summary:** Cranberries face increasing threats from temperature extremes. We explored crossbreeding cultivated cranberry (Vaccinium macrocarpon) and a cold-adapted wild relative (V. oxycoccos) to improve resilience to temperature stress. Hybrids showed different gene expression patterns from their parents, especially under cold stress. Our findings support the value of wild relatives in crop improvement and emphasize the importance of protecting wild plant diversity.
