## Supplementary Data 1 for "Transcriptomic stress responses in *Vaccinium* spp. F1 hybrids: Implications for temperature-resilient cranberry breeding using a crop wild relative"

Sample	Treatment_Code	Experiment	Time	Temperature	Line	Species	CDS_Mapped	Mapping%
Vhyb_309_19.H.T0.R1	HT0	Heat stress	0 minutes	21 C	309_19	Hybrid	Concatenated V. macrocarpon + V. oxycoccos	75.01287665
Vhyb_309_19.H.T0.R2	HT0	Heat stress	0 minutes	21 C	309_19	Hybrid	Concatenated V. macrocarpon + V. oxycoccos	72.06170061
Vhyb_309_19.H.T0.R3	HT0	Heat stress	0 minutes	21 C	309_19	Hybrid	Concatenated V. macrocarpon + V. oxycoccos	56.60893321
Vhyb_309_19.H.T1.R1	HT1	Heat stress	15 minutes	39.7 C	309_19	Hybrid	Concatenated V. macrocarpon + V. oxycoccos	71.65924996
Vhyb_309_19.H.T1.R2	HT1	Heat stress	15 minutes	39.7 C	309_19	Hybrid	Concatenated V. macrocarpon + V. oxycoccos	70.85758521
Vhyb_309_19.H.T1.R3	HT1	Heat stress	15 minutes	39.7 C	309_19	Hybrid	Concatenated V. macrocarpon + V. oxycoccos	76.40420434
Vhyb_309_19.H.T2.R1	HT2	Heat stress	30 minutes	47 C	309_19	Hybrid	Concatenated V. macrocarpon + V. oxycoccos	71.73282289
Vhyb_309_19.H.T2.R2	HT2	Heat stress	30 minutes	47 C	309_19	Hybrid	Concatenated V. macrocarpon + V. oxycoccos	75.45130928
Vhyb_309_19.H.T2.R3	HT2	Heat stress	30 minutes	47 C	309_19	Hybrid	Concatenated V. macrocarpon + V. oxycoccos	69.10145744
Vhyb_325_33.H.T0.R1	HT0	Heat stress	0 minutes	21 C	325_33	Hybrid	Concatenated V. macrocarpon + V. oxycoccos	65.60817984
Vhyb_325_33.H.T0.R2	HT0	Heat stress	0 minutes	21 C	325_33	Hybrid	Concatenated V. macrocarpon + V. oxycoccos	68.81541083
Vhyb_325_33.H.T0.R3	HT0	Heat stress	0 minutes	21 C	325_33	Hybrid	Concatenated V. macrocarpon + V. oxycoccos	64.92515551
Vhyb_325_33.H.T1.R1	HT1	Heat stress	15 minutes	39.7 C	325_33	Hybrid	Concatenated V. macrocarpon + V. oxycoccos	72.44452484
Vhyb_325_33.H.T1.R2	HT1	Heat stress	15 minutes	39.7 C	325_33	Hybrid	Concatenated V. macrocarpon + V. oxycoccos	74.84647116
Vhyb_325_33.H.T1.R3	HT1	Heat stress	15 minutes	39.7 C	325_33	Hybrid	Concatenated V. macrocarpon + V. oxycoccos	72.01075384
Vhyb_325_33.H.T2.R1	HT2	Heat stress	30 minutes	47 C	325_33	Hybrid	Concatenated V. macrocarpon + V. oxycoccos	57.91256534
Vhyb_325_33.H.T2.R2	HT2	Heat stress	30 minutes	47 C	325_33	Hybrid	Concatenated V. macrocarpon + V. oxycoccos	55.38373459
Vhyb_325_33.H.T2.R3	HT2	Heat stress	30 minutes	47 C	325_33	Hybrid	Concatenated V. macrocarpon + V. oxycoccos	58.29492866
Vhyb_7_5.H.T0.R1	HT0	Heat stress	0 minutes	21 C	7_5	Hybrid	Concatenated V. macrocarpon + V. oxycoccos	67.51586859
Vhyb_7_5.H.T0.R2	HT0	Heat stress	0 minutes	21 C	7_5	Hybrid	Concatenated V. macrocarpon + V. oxycoccos	61.02095071
Vhyb_7_5.H.T0.R3	HT0	Heat stress	0 minutes	21 C	7_5	Hybrid	Concatenated V. macrocarpon + V. oxycoccos	70.89936736
Vhyb_7_5.H.T1.R1	HT1	Heat stress	15 minutes	39.7 C	7_5	Hybrid	Concatenated V. macrocarpon + V. oxycoccos	73.72030322
Vhyb_7_5.H.T1.R2	HT1	Heat stress	15 minutes	39.7 C	7_5	Hybrid	Concatenated V. macrocarpon + V. oxycoccos	71.21406331
Vhyb_7_5.H.T1.R3	HT1	Heat stress	15 minutes	39.7 C	7_5	Hybrid	Concatenated V. macrocarpon + V. oxycoccos	68.867167
Vhyb_7_5.H.T2.R1	HT2	Heat stress	30 minutes	47 C	7_5	Hybrid	Concatenated V. macrocarpon + V. oxycoccos	51.78876752
Vhyb_7_5.H.T2.R2	HT2	Heat stress	30 minutes	47 C	7_5	Hybrid	Concatenated V. macrocarpon + V. oxycoccos	54.33419718
Vhyb_7_5.H.T2.R3	HT2	Heat stress	30 minutes	47 C	7_5	Hybrid	Concatenated V. macrocarpon + V. oxycoccos	53.22395524
Vhyb_12_3.H.T0.R1	HT0	Heat stress	0 minutes	21 C	12_3	Hybrid	Concatenated V. macrocarpon + V. oxycoccos	71.8247788
Vhyb_12_3.H.T0.R2	HT0	Heat stress	0 minutes	21 C	12_3	Hybrid	Concatenated V. macrocarpon + V. oxycoccos	64.8013399
Vhyb_12_3.H.T0.R3	HT0	Heat stress	0 minutes	21 C	12_3	Hybrid	Concatenated V. macrocarpon + V. oxycoccos	73.92914182
Vhyb_12_3.H.T1.R1	HT1	Heat stress	15 minutes	39.7 C	12_3	Hybrid	Concatenated V. macrocarpon + V. oxycoccos	74.87950385
Vhyb_12_3.H.T1.R2	HT1	Heat stress	15 minutes	39.7 C	12_3	Hybrid	Concatenated V. macrocarpon + V. oxycoccos	73.323637
Vhyb_12_3.H.T1.R3	HT1	Heat stress	15 minutes	39.7 C	12_3	Hybrid	Concatenated V. macrocarpon + V. oxycoccos	66.50738026
Vhyb_12_3.H.T2.R1	HT2	Heat stress	30 minutes	47 C	12_3	Hybrid	Concatenated V. macrocarpon + V. oxycoccos	65.76104066
Vhyb_12_3.H.T2.R2	HT2	Heat stress	30 minutes	47 C	12_3	Hybrid	Concatenated V. macrocarpon + V. oxycoccos	63.47067286
Vhyb_12_3.H.T3.R3	HT2	Heat stress	30 minutes	47 C	12_3	Hybrid	Concatenated V. macrocarpon + V. oxycoccos	70.59330282
Vhyb_ST.H.T0.R1	HT0	Heat stress	0 minutes	21 C	ST	Stevens	V. macrocarpon	66.6297289
Vhyb_ST.H.T0.R2	HT0	Heat stress	0 minutes	21 C	ST	Stevens	V. macrocarpon	78.31408141
Vhyb_ST.H.T0.R3	HT0	Heat stress	0 minutes	21 C	ST	Stevens	V. macrocarpon	79.26301561
Vhyb_ST.H.T1.R1	HT1	Heat stress	15 minutes	39.7 C	ST	Stevens	V. macrocarpon	78.17037957
Vhyb_ST.H.T1.R2	HT1	Heat stress	15 minutes	39.7 C	ST	Stevens	V. macrocarpon	75.40933666
Vhyb_ST.H.T1.R3	HT1	Heat stress	15 minutes	39.7 C	ST	Stevens	V. macrocarpon	73.04346512
Vhyb_ST.H.T2.R1	HT2	Heat stress	30 minutes	47 C	ST	Stevens	V. macrocarpon	63.47270336
Vhyb_ST.H.T2.R2	HT2	Heat stress	30 minutes	47 C	ST	Stevens	V. macrocarpon	60.42866792
Vhyb_ST.H.T3.R3	HT2	Heat stress	30 minutes	47 C	ST	Stevens	V. macrocarpon	65.79331006
Vhyb_12_3.C.T0.R1	CT0	Cold stress	0 minutes	21 C	12_3	Hybrid	Concatenated V. macrocarpon + V. oxycoccos	77.64826572
Vhyb_12_3.C.T0.R2	CT0	Cold stress	0 minutes	21 C	12_3	Hybrid	Concatenated V. macrocarpon + V. oxycoccos	76.07713512
Vhyb_12_3.C.T0.R3	CT0	Cold stress	0 minutes	21 C	12_3	Hybrid	Concatenated V. macrocarpon + V. oxycoccos	73.61898235
Vhyb_12_3.C.T1.R1	CT1	Cold stress	60 minutes	10.5 C	12_3	Hybrid	Concatenated V. macrocarpon + V. oxycoccos	70.49742132
Vhyb_12_3.C.T1.R2	CT1	Cold stress	60 minutes	10.5 C	12_3	Hybrid	Concatenated V. macrocarpon + V. oxycoccos	57.73134393
Vhyb_12_3.C.T1.R3	CT1	Cold stress	60 minutes	10.5 C	12_3	Hybrid	Concatenated V. macrocarpon + V. oxycoccos	73.41360474
Vhyb_12_3.C.T2.R1	CT2	Cold stress	95 minutes	3 C	12_3	Hybrid	Concatenated V. macrocarpon + V. oxycoccos	70.55603958
Vhyb_12_3.C.T2.R2	CT2	Cold stress	95 minutes	3 C	12_3	Hybrid	Concatenated V. macrocarpon + V. oxycoccos	73.26113769
Vhyb_12_3.C.T2.R3	CT2	Cold stress	95 minutes	3 C	12_3	Hybrid	Concatenated V. macrocarpon + V. oxycoccos	72.12581926
Vhyb_309_19.C.T0.R1	CT0	Cold stress	0 minutes	21 C	309_19	Hybrid	Concatenated V. macrocarpon + V. oxycoccos	71.91021072
Vhyb_309_19.C.T0.R2	CT0	Cold stress	0 minutes	21 C	309_19	Hybrid	Concatenated V. macrocarpon + V. oxycoccos	71.62482477
Vhyb_309_19.C.T0.R3	CT0	Cold stress	0 minutes	21 C	309_19	Hybrid	Concatenated V. macrocarpon + V. oxycoccos	68.196345
Vhyb_309_19.C.T1.R1	CT1	Cold stress	60 minutes	10.5 C	309_19	Hybrid	Concatenated V. macrocarpon + V. oxycoccos	72.52762532
Vhyb_309_19.C.T1.R2	CT1	Cold stress	60 minutes	10.5 C	309_19	Hybrid	Concatenated V. macrocarpon + V. oxycoccos	59.72101312
Vhyb_309_19.C.T1.R3	CT1	Cold stress	60 minutes	10.5 C	309_19	Hybrid	Concatenated V. macrocarpon + V. oxycoccos	69.2046256
Vhyb_309_19.C.T2.R1	CT2	Cold stress	95 minutes	3 C	309_19	Hybrid	Concatenated V. macrocarpon + V. oxycoccos	67.87149682
Vhyb_309_19.C.T2.R2	CT2	Cold stress	95 minutes	3 C	309_19	Hybrid	Concatenated V. macrocarpon + V. oxycoccos	67.9437969
Vhyb_309_19.C.T2.R3	CT2	Cold stress	95 minutes	3 C	309_19	Hybrid	Concatenated V. macrocarpon + V. oxycoccos	72.22642355
Vhyb_325_33.C.T0.R1	CT0	Cold stress	0 minutes	21 C	325_33	Hybrid	Concatenated V. macrocarpon + V. oxycoccos	70.95945624
Vhyb_325_33.C.T0.R2	CT0	Cold stress	0 minutes	21 C	325_33	Hybrid	Concatenated V. macrocarpon + V. oxycoccos	67.22039905
Vhyb_325_33.C.T0.R3	CT0	Cold stress	0 minutes	21 C	325_33	Hybrid	Concatenated V. macrocarpon + V. oxycoccos	66.95753753
Vhyb_325_33.C.T1.R1	CT1	Cold stress	60 minutes	10.5 C	325_33	Hybrid	Concatenated V. macrocarpon + V. oxycoccos	68.39082777
Vhyb_325_33.C.T1.R2	CT1	Cold stress	60 minutes	10.5 C	325_33	Hybrid	Concatenated V. macrocarpon + V. oxycoccos	64.20065905
Vhyb_325_33.C.T1.R3	CT1	Cold stress	60 minutes	10.5 C	325_33	Hybrid	Concatenated V. macrocarpon + V. oxycoccos	62.65651244
Vhyb_325_33.C.T2.R1	CT2	Cold stress	95 minutes	3 C	325_33	Hybrid	Concatenated V. macrocarpon + V. oxycoccos	68.66239408
Vhyb_325_33.C.T2.R2	CT2	Cold stress	95 minutes	3 C	325_33	Hybrid	Concatenated V. macrocarpon + V. oxycoccos	62.86700305
Vhyb_325_33.C.T2.R3	CT2	Cold stress	95 minutes	3 C	325_33	Hybrid	Concatenated V. macrocarpon + V. oxycoccos	66.2399321
Vhyb_7_5.C.T0.R1	CT0	Cold stress	0 minutes	21 C	7_5	Hybrid	Concatenated V. macrocarpon + V. oxycoccos	80.6448539
Vhyb_7_5.C.T0.R2	CT0	Cold stress	0 minutes	21 C	7_5	Hybrid	Concatenated V. macrocarpon + V. oxycoccos	79.31601669
Vhyb_7_5.C.T0.R3	CT0	Cold stress	0 minutes	21 C	7_5	Hybrid	Concatenated V. macrocarpon + V. oxycoccos	75.89825076
Vhyb_7_5.C.T1.R1	CT1	Cold stress	60 minutes	10.5 C	7_5	Hybrid	Concatenated V. macrocarpon + V. oxycoccos	80.62999132
Vhyb_7_5.C.T1.R2	CT1	Cold stress	60 minutes	10.5 C	7_5	Hybrid	Concatenated V. macrocarpon + V. oxycoccos	77.98888718
Vhyb_7_5.C.T1.R3	CT1	Cold stress	60 minutes	10.5 C	7_5	Hybrid	Concatenated V. macrocarpon + V. oxycoccos	76.73018838
Vhyb_7_5.C.T2.R1	CT2	Cold stress	95 minutes	3 C	7_5	Hybrid	Concatenated V. macrocarpon + V. oxycoccos	78.33899705
Vhyb_7_5.C.T2.R2	CT2	Cold stress	95 minutes	3 C	7_5	Hybrid	Concatenated V. macrocarpon + V. oxycoccos	72.92516411
Vhyb_7_5.C.T2.R3	CT2	Cold stress	95 minutes	3 C	7_5	Hybrid	Concatenated V. macrocarpon + V. oxycoccos	81.31555707
Vhyb_ST.C.T0.R1	CT0	Cold stress	0 minutes	21 C	Stevens	Macrocarpon	V. Macrocarpon	78.11955042
Vhyb_ST.C.T0.R2	CT0	Cold stress	0 minutes	21 C	Stevens	Macrocarpon	V. Macrocarpon	80.93703082
Vhyb_ST.C.T0.R3	CT0	Cold stress	0 minutes	21 C	Stevens	Macrocarpon	V. Macrocarpon	79.39514122
Vhyb_ST.C.T1.R1	CT1	Cold stress	60 minutes	10.5 C	Stevens	Macrocarpon	V. Macrocarpon	78.88529541
Vhyb_ST.C.T1.R2	CT1	Cold stress	60 minutes	10.5 C	Stevens	Macrocarpon	V. Macrocarpon	71.57961413
Vhyb_ST.C.T1.R3	CT1	Cold stress	60 minutes	10.5 C	Stevens	Macrocarpon	V. Macrocarpon	81.35076283
Vhyb_ST.C.T2.R1	CT2	Cold stress	95 minutes	3 C	Stevens	Macrocarpon	V. Macrocarpon	78.01116888
Vhyb_ST.C.T2.R2	CT2	Cold stress	95 minutes	3 C	Stevens	Macrocarpon	V. Macrocarpon	78.28596198
Vhyb_ST.C.T2.R3	CT2	Cold stress	95 minutes	3 C	Stevens	Macrocarpon	V. Macrocarpon	77.73529208
Vhyb_Voxy_NJ96_112	T0	No treatment	0 minutes	21 C	Oxycoccos	Oxycoccos	V. oxycoccos	74.49221467
Vhyb_Voxy_NJ96_21	T0	No treatment	0 minutes	21 C	Oxycoccos	Oxycoccos	V. oxycoccos	68.7094459
Vhyb_Voxy_NJ96_25	T0	No treatment	0 minutes	21 C	Oxycoccos	Oxycoccos	V. oxycoccos	72.32560561
Vhyb_Voxy_NJ96_57	T0	No treatment	0 minutes	21 C	Oxycoccos	Oxycoccos	V. oxycoccos	72.43807942
