## Supplementary Data 2 for "Transcriptomic stress responses in *Vaccinium* spp. F1 hybrids: Implications for temperature-resilient cranberry breeding using a crop wild relative"

Accession & Treatment (9 samples per run)	Run Number	Loading amount (ng)	pores per flow cell	N50 (b)	post-calculated femto moles	Reads (M)	Bases (Gb)	Library Prep Kit	Sequencing Chemistry	Flow Cell Version	Minknow Basecaller version	Minknow settings	cutoff	speed
CNJ98-12-3 Hot	R000-579	23	7441	813	45.78	60.16	42.59	SQK-PCB111.24+RA adapter(EXP-RAA114) and Kit 14 flowcell loading reagents(EXP-AUX003)	V14	R10.4.1	22.12.5	High accuracy, Q9		slow pore
Stevens - Hot	R000-581	23	6765	863	43.13	75.3	57.51	SQK-PCB111.24+RA adapter(EXP-RAA114) and Kit 14 flowcell loading reagents(EXP-AUX003)	V14	R10.4.1	22.12.5	High accuracy, Q9		slow pore
CNJ98-7-5 Hot	R000-660	88	8762	737	193.2	49.14	32.39	SQK-PCB111.24+RA adapter(EXP-RAA114) and Kit 14 flowcell loading reagents(EXP-AUX003)	V14	R10.4.1	23.04.6	High accuracy, Q9	200bp cutoff
CNJ98-309-19 Hot	R000-661	92.16	7862	770	193.7	53.68	35.54	SQK-PCB111.24+RA adapter(EXP-RAA114) and Kit 14 flowcell loading reagents(EXP-AUX003)	V14	R10.4.1	23.04.6	High accuracy, Q9	200bp cutoff
CNJ98-325-33 Hot	R000-665	76.48	7308	772	160.3	48.21	33.18	SQK-PCB111.24+RA adapter(EXP-RAA114) and Kit 14 flowcell loading reagents(EXP-AUX003)	V14	R10.4.1	23.04.6	High accuracy, Q9	200bp cutoff
CNJ98-12-3 Cold	R000-666	107.84	7341	793	220.1	54.38	39.4	SQK-PCB111.24+RA adapter(EXP-RAA114) and Kit 14 flowcell loading reagents(EXP-AUX003)	V14	R10.4.1	23.04.6	High accuracy, Q9	200bp cutoff
Stevens - Cold	R000-671	100.16	7713	871	186.1	76.66	64.47	SQK-PCB111.24+RA adapter(EXP-RAA114) and Kit 14 flowcell loading reagents(EXP-AUX003)	V14	R10.4.1	23.04.6	High accuracy, Q9	200bp cutoff
CNJ98-7-5 Cold	R000-672	150.08	7996	864	281.1	59.29	29.05	SQK-PCB111.24+RA adapter(EXP-RAA114) and Kit 14 flowcell loading reagents(EXP-AUX003)	V14	R10.4.1	23.04.6	High accuracy, Q9	200bp cutoff
CNJ98-309-19 Cold	R000-673	96	6542	812	191.3	24.54	17.9	SQK-PCB111.24+RA adapter(EXP-RAA114) and Kit 14 flowcell loading reagents(EXP-AUX003)	V14	R10.4.1	23.04.6	High accuracy, Q9	200bp cutoff
CNJ98-325-33 Cold	R000-674	125	6987	697	290.2	1.28	0.8589	SQK-PCB111.24+RA adapter(EXP-RAA114) and Kit 14 flowcell loading reagents(EXP-AUX003)	V14	R10.4.1	23.04.6	High accuracy, Q9	200bp cutoff
Rerun- CNJ98-325-33 Cold	R000-675	125	7081	755	267.9	20.61	14.09	SQK-PCB111.24+RA adapter(EXP-RAA114) and Kit 14 flowcell loading reagents(EXP-AUX003)	V14	R10.4.1	23.04.6	High accuracy, Q9	200bp cutoff
